# Cryptic diversification proceeds despite historical and contemporary hybridization in Patagonian ants

**DOI:** 10.64898/2026.08.08.743675

**Authors:** Melisa Olave, Pablo Pessacq, Jérémy Gauthier, Fabiana Cuezzo, Julia Bilat, Danielle Anjos-Santos, Marcelo Pereda Gomez, Mariana Morando, Luciano J. Avila, Nadir Alvarez

**Author notes:** **Data accessibility** Genomic data is publicly available at NCBI Project XXX [to be included upon ms acceptance]. All datasets are available at Dryad XXXX [to be included upon ms acceptance]. **Code availability** All custom code developed for this article is freely available at www.github.com/melisaolave/mafalda. **Authors contributions** M.O., N.A. conceived the study and obtained funding. M.O. analyzed the data and drafted the manuscript. F.C. identified species. P.P., D.A.S., M.G.P. and L.J.A. performed field work. M.M and P.P. obtained funding for field trips. J.B. performed the lab work. N.A. and J.G. assisted with recommendations in analyses. All authors helped with comments and editions on the manuscript and read and approved the final manuscript. **Competing interests** Authors declare no competing interests.

## Abstract

Understanding how independently evolving lineages arise despite ongoing gene flow remains a central question in evolutionary biology. Although genomic studies increasingly suggest that hybridization can accompany diversification, empirical evidence from ecologically dominant insect groups remains limited. Here, we present the first population-scale phylogenomic analysis of Patagonian ants, sampling *Dorymyrmex* across approximately 450,000 km^2^. Using genome-wide SNPs, coalescent phylogenetics, phylogenetic networks, demographic modelling, species delimitation, and genome scans, we reconstruct the evolutionary history of this widespread genus. We discovered extensive cryptic diversity with strong genomic differentiation and detected both recent and historical hybridization, demonstrating that substantial genomic divergence accumulated despite recurrent gene flow events. Genome scans further identify candidate loci associated with adaptation to Patagonia’s contrasting environments, suggesting that ecological divergence contributed to lineage diversification. Our results show that cryptic diversification can proceed despite recurrent gene flow, supporting hybridization as an integral component of the diversification process. More broadly, this study illustrates how genome-scale data can reveal hidden biodiversity and the evolutionary processes shaping it in ecologically important but genomically understudied taxa.
