## Supplementary Tables for "Cryptic diversification proceeds despite historical and contemporary hybridization in Patagonian ants"

### Sheet: TableS1_IDs&RADstats
Sample's information				Process RADtags stats				vcftools' stats after assembly (minDP=5, indels removed)					Heterozygosity				Comment
ID	species	latitude	longitude	Total_reads	NoRadTag	LowQuality	Retained	N_SITES	MEAN_DEPTH	N_DATA	N_MISS	F_MISS	O(HOM)	E(HOM)	N_SITES	F
PP104	D. cf. richteri C1	-51.091	-69.3129	1308244	2981	564	1304699	393000	47.0279	585118	375313	0.641431	5786	5756.5	6403	0.04565
PP105	D. cf. richteri C1	-51.091	-69.3129	1471992	2650	592	1468750	477992	39.94	585118	354337	0.605582	5638	5756.5	6403	-0.18327
PP106	D. cf. richteri C1	-51.091	-69.3129	2281325	3491	947	2276887	511184	60.0201	585118	295555	0.50512	5748	5756.5	6403	-0.01313
PP107	D. cf. richteri C1	-51.091	-69.3129	1511979	3521	635	1507823	517337	37.7045	585118	340628	0.582153	5707	5756.5	6403	-0.07654
PP180	D. cf. richteri C1	-47.1058	-71.4841	331143	2541	146	328456	82329	49.0661	585118	547863	0.936329					deleted (missing data too high)
PP182	D. cf. richteri C1	-47.1058	-71.4841	1943420	6459	878	1936083	410346	65.1501	585118	360955	0.616893	5775	5756.5	6403	0.02864
PP183	D. cf. richteri C1	-47.1058	-71.4841	1741112	4770	704	1735638	557768	41.363	585118	283123	0.483873	5758	5756.5	6403	0.00234
PP185	D. cf. richteri C1	-45.4107	-70.1608	1600879	4005	662	1596212	456237	46.8332	585118	348768	0.596064	5384	5756.5	6403	-0.57615
PP189	D. cf. richteri C1	-51.091	-69.3129	1333257	4513	571	1328173	550169	31.8918	585118	309007	0.528111	5730	5756.5	6403	-0.04097
PP190	D. cf. richteri C1	-51.091	-69.3129	1875715	4588	779	1870348	536844	44.5654	585118	317937	0.543372	5739	5756.5	6403	-0.02705
PP191	D. cf. richteri C1	-51.091	-69.3129	2131809	10823	794	2120192	503879	54.9667	585118	309757	0.529392	5597	5756.5	6403	-0.24669
PP192	D. cf. richteri C1	-45.4107	-70.1608	474068	1506	235	472327	245154	28.3688	585118	475530	0.812708	5314	5756.5	6403	-0.68442
PP193	D. cf. richteri C1	-45.4107	-70.1608	1954904	9445	808	1944651	560742	47.1656	585118	278133	0.475345	5699	5756.5	6403	-0.08892
PP194	D. cf. richteri C1	-45.4107	-70.1608	1667341	4487	703	1662151	487215	48.2063	585118	329541	0.563204	5687	5756.5	6403	-0.10748
PP198	D. cf. richteri C1	-45.4107	-70.1608	603095	1128	274	601693	286511	30.1453	585118	461978	0.789547	5703	5756.5	6403	-0.08273
PP199	D. cf. richteri C1	-45.4107	-70.1608	482604	839	171	481594	246435	27.4662	585118	478262	0.817377	4789	5756.5	6403	-1.49647
PP202	D. cf. richteri C1	-42.5952	-72.2618	1969474	4594	838	1964042	530637	49.9147	585118	264765	0.452498	5778	5756.5	6403	0.03328
PP203	D. cf. richteri C1	-42.5952	-72.2618	1627946	3752	629	1623565	521298	40.5479	585118	334416	0.571536	5749	5756.5	6403	-0.01158
PP208	D. cf. richteri C1	-45.4107	-70.1608	1486913	3869	655	1482389	523658	36.2893	585118	330160	0.564262	5643	5756.5	6403	-0.17554
PP209	D. cf. richteri C1	-45.4107	-70.1608	877145	1419	377	875349	267851	47.0666	585118	452389	0.773159	5499	5756.5	6403	-0.39827
PP211	D. cf. richteri C1	-45.4107	-70.1608	2152202	8499	923	2142780	555446	52.3535	585118	283696	0.484853	5627	5756.5	6403	-0.20028
PP212	D. cf. richteri C1	-45.4107	-70.1608	1724487	11003	749	1712735	501939	47.5653	585118	313587	0.535938	5626	5756.5	6403	-0.20183
PP45	D. cf. richteri C1	-47.1058	-71.4841	1431013	3577	599	1426837	517233	36.3236	585118	336029	0.574293	5792	5756.5	6403	0.05493
PP46	D. cf. richteri C1	-47.1058	-71.4841	1562922	3632	639	1558651	550974	37.8858	585118	273924	0.468152	5773	5756.5	6403	0.02554
PP48	D. cf. richteri C1	-45.4107	-70.1608	397378	626	172	396580	265693	21.8153	585118	459518	0.785342	5800	5756.5	6403	0.06731
PP49	D. cf. richteri C1	-45.4107	-70.1608	1611056	2762	716	1607578	481655	48.7855	585118	330091	0.564144	5731	5756.5	6403	-0.03942
PP61	D. cf. richteri C1	-45.4107	-70.1608	2190959	6000	892	2184067	496585	60.0037	585118	314978	0.538315	5470	5756.5	6403	-0.44312
PP62	D. cf. richteri C1	-45.4107	-70.1608	3067710	7288	1374	3059048	526516	79.0579	585118	284777	0.4867	5745	5756.5	6403	-0.01777
PP68	D. cf. richteri C1	-45.4107	-70.1608	1465223	3538	630	1461055	526495	36.3807	585118	322932	0.551909	5681	5756.5	6403	-0.11676
PP69	D. cf. richteri C1	-45.4107	-70.1608	2039961	13045	795	2026121	455257	64.1357	585118	344761	0.589216	5710	5756.5	6403	-0.0719
PP71	D. cf. richteri C1	-42.5952	-72.2618	3314167	12382	1394	3300391	524083	85.7914	585118	301206	0.514778	5814	5756.5	6403	0.08896
PP72	D. cf. richteri C1	-42.5952	-72.2618	2024949	3933	860	2020156	444518	65.0134	585118	336363	0.574864	5796	5756.5	6403	0.06112
PP77	D. cf. richteri C1	-45.4107	-70.1608	3370893	6110	1468	3363315	476953	100.564	585118	309404	0.528789	5731	5756.5	6403	-0.03942
PP78	D. cf. richteri C1	-45.4107	-70.1608	2284877	5747	1023	2278107	423893	72.5703	585118	344529	0.58882	5683	5756.5	6403	-0.11367
PP81	D. cf. richteri C1	-45.4107	-70.1608	1844318	4429	694	1839195	525572	45.514	585118	291248	0.497759	5472	5756.5	6403	-0.44003
PP82	D. cf. richteri C1	-45.4107	-70.1608	1588245	3897	636	1583712	472094	45.4381	585118	341397	0.583467	5687	5756.5	6403	-0.10748
PP84	D. cf. richteri C1	-47.4249	-72.0901	1571483	3411	696	1567376	547724	37.5607	585118	290114	0.495821	5767	5756.5	6403	0.01626
PP85	D. cf. richteri C1	-47.4249	-72.0901	1848517	7436	805	1840276	429874	60.0051	585118	354798	0.60637	5797	5756.5	6403	0.06267
PP114	D. cf. richteri C2	-43.4648	-68.2332	1732470	3754	757	1727959	575863	39.5999	585118	264996	0.452893	10873	10729.6	13227	0.05741
PP115	D. cf. richteri C2	-43.4648	-68.2332	3410416	7892	1515	3401009	544921	92.6733	585118	267152	0.456578	11198	10729.6	13227	0.18755
PP116	D. cf. richteri C2	-43.4648	-68.2332	1449890	5526	585	1443779	474744	40.8577	585118	317830	0.54319	11014	10729.6	13227	0.11387
PP117	D. cf. richteri C2	-43.4648	-68.2332	1996343	4810	878	1990655	517221	52.3209	585118	295382	0.504825	11025	10729.6	13227	0.11828
PP118	D. cf. richteri C2	-43.4648	-68.2332	1350092	2826	612	1346654	531838	33.7073	585118	284505	0.486235	10798	10729.6	13227	0.02738
PP119	D. cf. richteri C2	-43.4648	-68.2332	1664444	3140	694	1660610	472423	47.7671	585118	303762	0.519147	11111	10729.6	13227	0.15271
PP204	D. cf. richteri C2	-45.1285	-69.5752	2256970	8987	937	2247046	455358	69.1285	585118	335891	0.574057	10097	10729.6	13227	-0.25331
PP205	D. cf. richteri C2	-45.1285	-69.5752	1862094	9369	737	1851988	570255	43.2391	585118	277279	0.473886	10277	10729.6	13227	-0.18124
PP206	D. cf. richteri C2	-45.1285	-69.5752	1608245	4700	706	1602839	447735	50.7845	585118	353465	0.604092	10277	10729.6	13227	-0.18124
PP64	D. cf. richteri C2	-40.5322	-72.274575O	1507912	2374	636	1504902	425217	48.213	585118	361216	0.617339	11207	10729.6	13227	0.19115
PP65	D. cf. richteri C2	-40.5322	-72.274575O	2399658	3937	1019	2394702	450983	73.3758	585118	326150	0.557409	11149	10729.6	13227	0.16793
PP66	D. cf. richteri C2	-42.5952	-72.2618	2314840	5667	980	2308193	537364	58.2624	585118	274684	0.469451	10654	10729.6	13227	-0.03028
PP74	D. cf. richteri C2	-45.1285	-69.5752	1728228	4438	710	1723080	494908	47.7018	585118	310338	0.530385	10314	10729.6	13227	-0.16642
PP75	D. cf. richteri C2	-45.1285	-69.5752	1662968	3965	754	1658249	500877	44.2194	585118	316352	0.540664	10510	10729.6	13227	-0.08794
PP94	D. cf. richteri C2	-41.1608	-71.3038	1624773	2618	696	1621459	476743	44.8184	585118	368998	0.630639	10486	10729.6	13227	-0.09755
PP99	D. cf. richteri C2	-45.3912	-68.563	2872517	5182	1190	2866145	460395	89.1876	585118	325768	0.556756	10193	10729.6	13227	-0.21487
PP102	D. cf. tener C5	-42.5529	-71.2125	1885993	4225	789	1880979	456207	55.8973	585118	340503	0.581939	6117	6116.9	7396	8e-05
PP109	D. cf. tener C5	-42.0505	-71.1537	1417414	6514	625	1410275	481234	38.7015	585118	328364	0.561193	6337	6116.9	7396	0.17207
PP110	D. cf. tener C5	-42.0505	-71.1537	1517080	3389	648	1513043	578896	34.0593	585118	267930	0.457908	6290	6116.9	7396	0.13533
PP111	D. cf. tener C5	-42.0505	-71.1537	1604165	2466	708	1600991	536794	38.8616	585118	286337	0.489366	6172	6116.9	7396	0.04308
PP112	D. cf. tener C5	-42.0505	-71.1537	1428126	3231	630	1424265	482802	37.2007	585118	305749	0.522542	6230	6116.9	7396	0.08842
PP18	D. cf. tener C5	-41.0264	-71.0408	393545	970	172	392403	247503	22.8847	585118	472252	0.807106	6175	6116.9	7396	0.04542
Pp187	D. cf. tener C5	-48.4516	-70.1526	577093	9510	239	567344	293253	26.8497	585118	444237	0.759226	6166	6116.9	7396	0.03839
PP188	D. cf. tener C5	-48.4516	-70.1526	1695680	3286	698	1691696	550878	40.753	585118	289341	0.4945	6081	6116.9	7396	-0.02807
PP50	D. cf. tener C5	-41.0264	-71.0408	458588	3512	218	454858	256218	25.0804	585118	474610	0.811136	6263	6116.9	7396	0.11422
PP52	D. cf. tener C5	-48.4516	-70.1526	2490157	4036	1012	2485109	566109	59.4864	585118	256990	0.439211	6101	6116.9	7396	-0.01243
PP53	D. cf. tener C5	-48.4516	-70.1526	1728134	3001	686	1724447	451215	50.0037	585118	352057	0.601685	6075	6116.9	7396	-0.03276
PP55	D. cf. tener C5	NA	NA	2205680	4522	907	2200251	453476	63.7957	585118	339692	0.580553	6031	6116.9	7396	-0.06716
PP56	D. cf. tener C5	NA	NA	1103936	2710	474	1100752	506133	29.0756	585118	320937	0.5485	6099	6116.9	7396	-0.01399
PP87	D. cf. tener C5	NA	NA	2339819	8000	944	2330875	462853	67.8215	585118	325210	0.555802	6074	6116.9	7396	-0.03354
PP88	D. cf. tener C5	NA	NA	1532615	3520	636	1528459	547884	36.7513	585118	285450	0.48785	6038	6116.9	7396	-0.06168
PP90	D. cf. tener C5	-50.0034	-68.5958	1462398	6111	642	1455645	417529	47.2985	585118	359820	0.614953	6002	6116.9	7396	-0.08983
PP91	D. cf. tener C5	-50.0034	-68.5958	1667567	2644	699	1664224	410383	56.3551	585118	364942	0.623707	6137	6116.9	7396	0.01571
PP93	D. cf. tener C5	-42.5112	-71.2555	1522345	2509	632	1519204	513964	38.253	585118	323239	0.552434	6121	6116.9	7396	0.00321
PP96	D. cf. tener C5	NA	NA	799880	1374	305	798201	410671	27.1869	585118	388841	0.664551	5725	6116.9	7396	-0.30639
PP79	D. sp. C7	-41.0532	-70.4956	2079778	7503	936	2071339	415366	64.0088	585118	364480	0.622917	9603	6835.7	14645	0.35436
PP92	D. sp. C7	-41.0532	-70.4956	1572870	2641	636	1569593	406010	48.6254	585118	370135	0.632582	3303	6835.7	14645	-0.45236
PP178	D. flavescens			320529	1025	136	319368	153279	24.7942	585118	521305	0.89094					deleted (missing data too high)
PP181	D. flavescens			440600	2476	183	437941	117634	34.9956	585118	536319	0.9166					deleted (missing data too high)
PP175	D. flavescens C8	-36.4764	-69.3776	1521832	2440	645	1518747	311919	59.4806	585118	425263	0.726799	17371	15022.5	20217	0.45211
PP176	D. flavescens C8	-36.4764	-69.3776	1585146	3268	658	1581220	385479	45.9139	585118	374479	0.640006	17629	15022.5	20217	0.50178
PP26	D. flavescens C8	-36.4764	-69.3776	1723679	4260	705	1718714	401600	47.4919	585118	378276	0.646495	17632	15022.5	20217	0.50235
PP27	D. flavescens C8	-36.4764	-69.3776	1513382	3601	648	1509133	371924	45.9943	585118	400567	0.684592	17662	15022.5	20217	0.50813
PP179	D. flavescens C9	-37.4415	-70.8065	1592020	2663	707	1588650	282255	69.8574	585118	436328	0.745709	17126	15022.5	20217	0.40494
PP29	D. flavescens C9	-37.4415	-70.8065	1847515	3591	737	1843187	308780	74.4091	585118	415353	0.709862	14067	15022.5	20217	-0.18395
PP30	D. flavescens C9	-37.4415	-70.8065	1836778	3411	763	1832604	337473	66.4912	585118	401373	0.685969	18125	15022.5	20217	0.59726
PP32	D. flavescens C10	-45.4107	-70.1608	2019206	4576	775	2013855	359543	66.4678	585118	401777	0.68666	17877	15022.5	20217	0.54952
PP33	D. flavescens C10	-45.4107	-70.1608	2089884	8394	883	2080607	358398	68.0894	585118	394676	0.674524	18362	15022.5	20217	0.64289
PP152	D. pyramicus	-40.9911	-67.6589	2083406	3438	857	2079111	377801	56.5218	585118	376488	0.643439
PP154	D. pyramicus	-40.9911	-67.6589	2022421	4906	872	2016643	393185	51.9014	585118	383455	0.655346
PP158	D. sp. C7	-40.9911	-67.6589	1485705	2372	563	1482770	307900	54.084	585118	423314	0.723468
PP10	D. cf. tener C3	-42.5112	-71.2555	1914757	3079	799	1910879	472261	55.3729	585118	307351	0.52528	4241	4223.6	4859	0.02737
PP101	D. cf. tener C3	-42.5529	-71.2125	1524613	3597	660	1520356	408586	53.493	585118	370738	0.633612	4262	4223.6	4859	0.06042
PP103	D. cf. tener C3	-42.5529	-71.2125	406314	3703	161	402450	195933	30.0835	585118	501977	0.857907	4426	4223.6	4859	0.31853
PP12	D. cf. tener C3	-40.5717	-70.836	1768629	4180	751	1763698	405259	60.4289	585118	367632	0.628304	4037	4223.6	4859	-0.29369
PP121	D. cf. tener C3	-39.365	-71.2429	1938253	5807	815	1931631	562864	46.9592	585118	265385	0.453558	4139	4223.6	4859	-0.13316
PP122	D. cf. tener C3	-39.365	-71.2429	1071234	2699	483	1068052	488440	29.2209	585118	323630	0.553102	4146	4223.6	4859	-0.12215
PP13	D. cf. tener C3	-40.5717	-70.836	1931619	3796	782	1927041	460418	56.6066	585118	328519	0.561458	4120	4223.6	4859	-0.16306
PP132	D. cf. tener C3	-38.4146	-70.5011	1615488	2659	693	1612136	508567	41.2652	585118	291281	0.497816	4187	4223.6	4859	-0.05762
PP133	D. cf. tener C3	-38.4146	-70.5011	1945584	8088	781	1936715	436170	59.3753	585118	348159	0.595024	4169	4223.6	4859	-0.08595
PP134	D. cf. tener C3	-38.4146	-70.5011	958377	1642	392	956343	526434	23.0948	585118	317853	0.543229	4159	4223.6	4859	-0.10169
PP135	D. cf. tener C3	-38.4146	-70.5011	1148510	1933	495	1146082	517059	28.8025	585118	322355	0.550923	4182	4223.6	4859	-0.06549
PP137	D. cf. tener C3	-39.6483	-71.2794	2285634	3670	944	2281020	550300	57.5953	585118	265878	0.454401	4128	4223.6	4859	-0.15047
PP138	D. cf. tener C3	-39.6483	-71.2794	1570575	2669	655	1567251	496554	41.2246	585118	314124	0.536856	4048	4223.6	4859	-0.27638
PP139	D. cf. tener C3	-39.6483	-71.2794	1778030	2862	790	1774378	537294	40.0318	585118	287809	0.491882	4196	4223.6	4859	-0.04345
PP140	D. cf. tener C3	-39.6483	-71.2794	1992775	4689	890	1987196	585211	44.2835	585118	281181	0.480554	4171	4223.6	4859	-0.0828
PP141	D. cf. tener C3	-39.6483	-71.2794	1962179	4647	838	1956694	517126	50.2517	585118	290506	0.496491	4193	4223.6	4859	-0.04817
PP143	D. cf. tener C3	-39.3607	-71.2222	2112294	8381	866	2103047	496352	59.4837	585118	302331	0.516701	4155	4223.6	4859	-0.10798
PP144	D. cf. tener C3	-39.3607	-71.2222	1925426	7632	805	1916989	457583	56.1079	585118	338869	0.579146	4063	4223.6	4859	-0.25277
PP145	D. cf. tener C3	-39.3607	-71.2222	2335519	5348	971	2329200	540949	56.8855	585118	267903	0.457861	4104	4223.6	4859	-0.18825
PP146	D. cf. tener C3	-39.3607	-71.2222	1980194	3259	819	1976116	533054	50.7273	585118	283651	0.484776	4121	4223.6	4859	-0.16149
PP147	D. cf. tener C3	-39.3607	-71.2222	1866735	6789	797	1859149	538418	46.854	585118	289622	0.49498	4121	4223.6	4859	-0.16149
PP148	D. cf. tener C3	-39.3607	-71.2222	1304591	3274	556	1300761	525621	33.1243	585118	297168	0.507877	4069	4223.6	4859	-0.24333
PP149	D. cf. tener C3	-39.3607	-71.2222	1518900	3552	671	1514677	538449	37.1729	585118	291463	0.498127	4081	4223.6	4859	-0.22444
PP15	D. cf. tener C3	-42.5535	-71.2116	2420083	4651	1028	2414404	543050	58.9417	585118	285008	0.487095	4201	4223.6	4859	-0.03558
PP162	D. cf. tener C3	-39.3607	-71.2222	1880870	4748	812	1875310	479242	52.0829	585118	331438	0.566446	4094	4223.6	4859	-0.20398
PP163	D. cf. tener C3	-39.3607	-71.2222	1754074	2933	778	1750363	510206	45.593	585118	311863	0.532992	4071	4223.6	4859	-0.24018
PP165	D. cf. tener C3	-42.5112	-71.2555	382020	872	168	380980	211445	25.0048	585118	492864	0.842333	3978	4223.6	4859	-0.38655
PP166	D. cf. tener C3	-42.5112	-71.2555	1690245	4414	775	1685056	422290	52.644	585118	358008	0.611856	4205	4223.6	4859	-0.02929
PP167	D. cf. tener C3	-42.5112	-71.2555	1799177	6403	790	1791984	418395	61.0084	585118	363210	0.620747	4003	4223.6	4859	-0.3472
Pp168	D. cf. tener C3	-40.5717	-70.836	1500908	2730	642	1497536	514375	37.5103	585118	344722	0.58915	4190	4223.6	4859	-0.0529
PP170	D. cf. tener C3	-40.5717	-70.836	590720	2629	253	587838	284681	27.8825	585118	448461	0.766445	3956	4223.6	4859	-0.42117
PP173	D. cf. tener C3	-41.0532	-70.4956	1444639	5868	625	1438146	522993	36.9082	585118	303251	0.518273	4151	4223.6	4859	-0.11428
PP174	D. cf. tener C3	-41.0532	-70.4956	2109103	3441	841	2104821	459568	65.3068	585118	329788	0.563626	4108	4223.6	4859	-0.18195
PP20	D. cf. tener C3	-42.42	-70.4827	1369157	5941	571	1362645	441052	43.4769	585118	351338	0.600457	4180	4223.6	4859	-0.06863
PP21	D. cf. tener C3	-42.42	-70.4827	1721020	2785	655	1717580	535750	41.8561	585118	289286	0.494406	4182	4223.6	4859	-0.06549
PP213	D. cf. tener C3	-40.5717	-70.836	2880381	14537	1188	2864656	503140	80.4075	585118	299835	0.512435	4054	4223.6	4859	-0.26694
PP23	D. cf. tener C3	-41.0532	-70.4956	3010983	4936	1190	3004857	516432	81.0615	585118	277963	0.475055	4176	4223.6	4859	-0.07493
PP24	D. cf. tener C3	-41.0532	-70.4956	1880890	2917	761	1877212	518952	47.1913	585118	310463	0.530599	4139	4223.6	4859	-0.13316
PP6	D. cf. tener C3	-39.3607	-71.2222	465731	786	216	464729	270465	24.799	585118	451703	0.771986	4140	4223.6	4859	-0.13159
PP7	D. cf. tener C3	-39.3607	-71.2222	2474424	5248	1042	2468134	496060	73.1999	585118	305491	0.522102	4147	4223.6	4859	-0.12057
PP9	D. cf. tener C3	-42.5112	-71.2555	1435250	3495	634	1431121	494075	38.9495	585118	314920	0.538216	4127	4223.6	4859	-0.15205
PP1	D. cf. tener C4	-37.2044	-70.0044	500799	3434	210	497155	265739	27.1167	585118	455760	0.77892	2805	2870.3	4763	-0.03451
PP161	D. cf. tener C4	-37.1541	-70.2809	2801874	7080	1231	2793563	573494	67.1475	585118	264811	0.452577	2545	2870.3	4763	-0.17188
PP3	D. cf. tener C4	-37.1541	-70.2809	1597753	4073	663	1593017	511094	42.1446	585118	297300	0.508103	2393	2870.3	4763	-0.25219
PP4	D. cf. tener C4	-37.1541	-70.2809	1643044	4477	637	1637930	469996	47.6482	585118	325560	0.556401	2198	2870.3	4763	-0.35522
PP124	D. cf. tener C6	-39.5245	-71.2719	2115073	3842	939	2110292	522195	54.732	585118	283849	0.485114	13200	12709.3	16441	0.1315
PP125	D. cf. tener C6	-39.5245	-71.2719	1716609	5709	716	1710184	470571	51.6029	585118	330897	0.565522	11174	12709.3	16441	-0.41141
PP126	D. cf. tener C6	-39.5245	-71.2719	2154876	4636	851	2149389	477113	57.0272	585118	316029	0.540112	11721	12709.3	16441	-0.26483
PP127	D. cf. tener C6	-39.5245	-71.2719	1418399	4025	593	1413781	517918	34.8128	585118	307380	0.52533	12592	12709.3	16441	-0.03143
PP128	D. cf. tener C6	-39.5245	-71.2719	1486518	3493	538	1482487	525769	36.1343	585118	299887	0.512524	12185	12709.3	16441	-0.14049
PP129	D. cf. tener C6	-39.5245	-71.2719	2260463	6280	931	2253252	505441	58.4709	585118	295043	0.504245	11367	12709.3	16441	-0.35969
PP130	D. cf. tener C6	-39.5245	-71.2719	2448820	11800	1045	2435975	474638	68.9021	585118	321238	0.549014	11005	12709.3	16441	-0.4567

### Sheet: TableS2_admixture_CVs
CV obtained from Admixture analysis
CV error (K=1):	0.20313
CV error (K=2):	0.1737
CV error (K=3):	0.15468
CV error (K=4):	0.15305
CV error (K=5):	0.13615
CV error (K=6):	0.13519
CV error (K=7):	0.13464
CV error (K=8):	0.13568
CV error (K=9):	0.13478
CV error (K=10):	0.14347

### Sheet: TableS3_Fst
	D.cf. richteri C1	D. cf. tener C5	D. cf. richteri C2	D. sp. C7	D. cf. tener C3	D. cf. tener C6
D. cf. tener C5	0.1455	-	-	-	-	-
D. cf. richteri C2	0.0418	0.2182	-	-	-	-
D. sp. C7	0.5214	0.5223	0.6719	-	-	-
D. cf. tener C3	0.0956	0.1736	0.1297	0.5753	-	-
D. cf. tener C6	0.3427	0.3576	0.4845	0.7302	0.3796	-
D. cf. tener C4	0.0495	0.1189	0.1358	0.5016	0.0108	0.3582
	D. flavescens C1	D. flavescens C2
D. flavescens C2	0.4559	0
D. flavescens C3	0.6665	0.5808

### Sheet: TableS4_gdi
	gdi						tau						theta
	min	quartil_1	median	mean	quartil_3	max	min	quartil_1	median	mean	quartil_3	max	min	quartil_1	median	mean	quartil_3	max
fla1_fla2_fla3	0.363242	0.557916	0.596236	0.597642	0.635807	0.871188	0.00149	0.00206	0.002166	0.0021713	0.002277	0.003001	0.002687	0.004415	0.004773	0.00479259	0.005148	0.007718
fla1_fla2	0.283389	0.908525	0.961317	0.934744	0.987487	1	0.001285	0.001815	0.001914	0.00191727	0.002016	0.002722	0.00023	0.00089	0.001179	0.00130126	0.001573	0.010345
ten5_ten6_sp7	0.480173	0.966278	0.999636	0.964705	1	1	0.002296	0.004537	0.00518	0.00502436	0.005579	0.007336	0.000118	0.000721	0.001326	0.00181585	0.002683	0.008578
ten5_ten6	0.236938	0.581593	0.660924	0.662993	0.743019	0.999147	0.000313	0.000646	0.000724	0.000732858	0.000811	0.001434	0.000331	0.001149	0.001336	0.00134921	0.001535	0.003054
ritch1_ritch2_ten3_ten4	0.765643	0.998371	0.999762	0.997482	0.999979	1	0.000315	0.000567	0.000632	0.000640414	0.000704	0.001365	4.1e-05	0.000119	0.000151	0.000162622	0.000193	0.000742
ritch3_ten4	0.0928913	0.66681	0.837866	0.784161	0.943082	1	4.1e-05	0.000172	0.000227	0.000244422	0.000298	0.000881	4.8e-05	0.000181	0.000252	0.000296038	0.000357	0.00292

### Sheet: TableS5_GenomeScan_annotations
comparision	qtitle	qlen	qcovs	qcovhsp	qcovus	pident	mismatch	gapopen	gaps	evalue	score	sseqid	genome_mapped	annotation
richt1_richt2	dDocent_Contig_4342	144	99	99	99	88.811	16	0	0	2.23e-39	95	gi|1697970326|ref|XM_029824639.1|	Formica exsecta	Nesperin-1
richt1_richt2	dDocent_Contig_5134	144	88	88	88	92.969	8	1	1	3.7e-42	100	gi|2187151850|emb|OV788324.1|	Tetramorium bicarinatum	NA
richt1_richt2	dDocent_Contig_11156	144	97	97	97	91.489	9	3	3	7.95e-44	103	gi|3030955363|emb|OZ287111.1|	Lasius flavus	NA
richt1_richt2	dDocent_Contig_232220	144	51	51	51	89.333	7	1	1	2.31e-14	50	gi|3030955363|emb|OZ287111.1|	Lasius flavus	NA
ten5_ten6_sp7	dDocent_Contig_162	144	79	79	79	85.088	14	2	3	1.77e-20	61	gi|2444851981|emb|OX424443.1|	Lasius flavus	NA
ten5_ten6_sp7	dDocent_Contig_1881	144	36	36	36	90.909	2	2	3	1.08e-07	38	gi|3030955360|emb|OZ287108.1|	Lasius flavus	NA
ten5_ten6_sp7	dDocent_Contig_5243	144	97	97	97	88.489	16	0	0	3.73e-37	91	gi|2788976366|ref|XM_012379252.2|	Linepithema humile	CHICO
ten5_ten6_sp7	dDocent_Contig_7255	144	94	94	94	85.294	17	2	3	1.05e-27	74	gi|2187163747|emb|OV788321.1|	Tetramorium bicarinatum	NA
ten5_ten6_sp7	dDocent_Contig_7283	144	53	40	53	96.552	2	0	0	1.78e-15	52	gi|2788944274|ref|XM_067347030.1|	Linepithema humile	NA
ten5_ten6_sp7	dDocent_Contig_8130	144	93	93	93	82.09	24	0	0	4.92e-21	62	gi|2187163746|emb|OV788320.1|	Tetramorium bicarinatum	NA
ten5_ten6_sp7	dDocent_Contig_9715	144	84	84	84	86.992	11	4	5	1.36e-26	72	gi|2788940351|ref|XR_010889805.1|	Linepithema humile	NA
ten5_ten6_sp7	dDocent_Contig_12332	144	99	99	99	98.601	2	0	0	1e-62	137	gi|2788982352|ref|XR_010890888.1|	Linepithema humile	RBBP8-like
ten5_ten6_sp7	dDocent_Contig_19625	144	58	58	58	95.181	4	0	0	4.89e-26	71	gi|1663752477|ref|XM_029317451.1|	Nylanderia fulv	Dscam2
ten5_ten6_sp7	dDocent_Contig_23174	144	94	94	94	86.232	15	2	4	1.75e-30	79	gi|2788984964|ref|XM_012376935.2|	Linepithema humile	APC4
ten5_ten6_sp7	dDocent_Contig_25023	144	38	38	38	96.296	2	0	0	2.98e-13	48	gi|2187151848|emb|OV788322.1|	Tetramorium bicarinatum	NA
tenC3_richt4	dDocent_Contig_3592	144	94	94	94	92.086	8	1	3	2.21e-44	104	gi|2788943022|ref|XM_067361115.1|	Linepithema humile	EIF4G3
tenC3_richt4	dDocent_Contig_16496	144	80	80	80	83.051	17	2	3	1.07e-17	56	gi|2522108944|emb|OX731551.1|	Andrena carantonica	NA
tenC3_richt4	dDocent_Contig_374610	144	93	93	93	94.03	8	0	0	1.02e-47	110	gi|2801480732|emb|OZ179857.1|	Lasius brunneus	NA
tenC3_richt4	dDocent_Contig_374611	144	93	93	93	92.537	10	0	0	2.21e-44	104	gi|2801480732|emb|OZ179857.1|	Lasius brunneus	NA
tenC3_richt4	dDocent_Contig_374612	144	93	93	93	92.537	10	0	0	2.21e-44	104	gi|2801480732|emb|OZ179857.1|	Lasius brunneus	NA
tenC3_richt4	dDocent_Contig_374613	144	92	92	92	92.537	8	2	2	7.95e-44	103	gi|2801480732|emb|OZ179857.1|	Lasius brunneus	NA
tenC3_richt4	dDocent_Contig_374617	144	54	54	54	89.744	5	2	3	1.78e-15	52	gi|3018939357|emb|OZ278813.1|	Andrena carantonica	NA
fla1_2_3	dDocent_Contig_136	144	99	99	99	97.203	4	0	0	2.16e-59	131	gi|2788987244|ref|XM_012363384.2|	Linepithema humile	FUSE
fla1_2_3	dDocent_Contig_492	144	98	98	98	97.872	3	0	0	6.02e-60	132	gi|2788966521|ref|XM_067353092.1|	Linepithema humile	shot
fla1_2_3	dDocent_Contig_997	144	99	99	99	94.406	5	3	3	1.31e-51	117	gi|3030955365|emb|OZ287113.1|	Lasius brunneus	NA
fla1_2_3	dDocent_Contig_2009	144	99	99	99	95.105	7	0	0	2.18e-54	122	gi|2788978384|ref|XM_012365415.2|	Linepithema humile	Rga
fla1_2_3	dDocent_Contig_5054	144	99	99	99	89.189	10	5	6	1.72e-40	97	gi|2187163745|emb|OV788319.1|	Tetramorium bicarinatum	NA
fla1_2_3	dDocent_Contig_6678	144	99	99	99	92.361	10	1	1	1.02e-47	110	gi|2788955378|ref|XM_012359826.2|	Linepithema humile	ort
fla1_2_3	dDocent_Contig_14022	144	99	99	99	93.836	6	2	3	1.31e-51	117	gi|2187151849|emb|OV788323.1|	Tetramorium bicarinatum	NA
fla1_2_3	dDocent_Contig_19598	144	67	67	67	91.753	8	0	0	3.78e-27	73	gi|3030955358|emb|OZ287106.1|	Lasius brunneus	NA
fla1_2_3	dDocent_Contig_137267	144	67	67	67	93.75	6	0	0	6.28e-30	78	gi|2788987163|ref|XM_067359308.1|	Linepithema humile	aos
fla1_2_3	dDocent_Contig_143773	144	95	95	95	82.014	23	2	2	1.37e-21	63	gi|2957938708|dbj|AP039003.1|	Polyrhachis lamellidens	NA
fla1_2_3	dDocent_Contig_391752	144	56	56	56	85.366	9	2	3	4.99e-11	44	gi|2957939243|dbj|AP039004.1|	Polyrhachis lamellidens	NA

### Sheet: TableS6_Ne
		Effective population size (Ne)
		Min.	1st Qu.	Median	Mean	3rd Qu.	Max.	sd
tip	flavescens_C8	123839	176250	187589	188284	199554	281250	17392
tip	flavescens_C9	353214	561607	611964	619689	669018	1.31973e+06	82810.5
tip	flavescens_C10	105893	151607	162232	163054	173661	275982	16473.5
ancestor	flavescens_C8_C9_C10	239911	394286	426250	427998	459732	689107	48838.5
ancestor	flavescens_C8_C9	20535.7	79553.6	105446	116350	140536	923661	53109.9
tip	cf. tener C6	8660.71	18214.3	20803.6	21084.3	23571.4	46785.7	4039.59
tip	sp. C7	9642.86	27589.3	33214.3	34363.3	39821.4	107679	9378.77
ancestor	cf.tenerC5_C6_C7	10535.7	64285.7	118839	163495	242768	765893	123721
ancestor	cf.tenerC5_C6	29553.6	102589	119196	120392	136964	272679	25737.5
tip	cf.tener_C3	26160.7	66160.7	78035.7	80671.4	92142.9	221161	20600.9
tip	cf.tener_C4	6250	23392.9	31071.4	35592.2	42321.4	313214	19078.4
tip	cf.tener_C5	43035.7	75267.9	81964.3	82444.5	89107.1	144375	10315.1
ancestor	cf.richteri_C1_C2_C3_cf.tener_C4	3660.71	10625	13482.1	14516.4	17232.1	66250	5450.59
tip	cf.richteri_C1_C2	36428.6	72142.9	82500	83980.9	94196.4	198661	16593.3
ancestor	cf.tener_C3_cf.tener_C4	4285.71	16250	22500	26481.1	31964.3	260714	15929.7
